# Chromatin-sensitive cryptic promoters encode alternative protein isoforms in yeast

**DOI:** 10.1101/403543

**Authors:** Wu Wei, Bianca P. Hennig, Jingwen Wang, Yujie Zhang, Ilaria Piazza, Yerma Pareja Sanchez, Christophe D. Chabbert, Sophie H. Adjalley, Lars M. Steinmetz, Vicent Pelechano

**Author notes:** These authors contributed equally to the work (Wu Wei, Vicent Pelechano).

## Abstract

Cryptic transcription is widespread and generates a heterogeneous group of RNA molecules of unknown function. To improve our understanding of cryptic transcription, we investigated their transcription start site usage, chromatin organization and post-transcriptional consequences in *Saccharomyces cerevisiae*. We show that transcription start sites (TSSs) of chromatin-sensitive internal cryptic transcripts retain comparable features of canonical TSSs in terms of DNA sequence, directionality and chromatin accessibility. We define the 5’ and 3’ boundaries of cryptic transcripts and show that, contrary to RNA degradation-sensitive ones, they often overlap with the end of the gene thereby using the canonical polyadenylation site and associate to polyribosomes. We show that chromatin-sensitive cryptic transcripts can be recognized by ribosomes and may produce truncated polypeptides from downstream, in-frame start codons. Finally, we confirm the presence of the predicted polypeptides by reanalyzing N-terminal proteomic datasets. Our work suggests that a fraction of chromatin-sensitive internal cryptic promoters are in fact alternative truncated mRNA isoforms. The expression of these chromatin-sensitive isoforms is conserved from yeast to human expanding the functional consequences of cryptic transcription and proteome complexity.
