## Supplemental table S3v for "Chromatin-sensitive cryptic promoters encode alternative protein isoforms in yeast": Supplemental_Table_S3.xlsx

### Sheet: Summary
From Varland et al 2018. Table S4
Peptide	iTSS_peak	Gene	Log2_Fold-change ∆set2	p-adj	Predicted truncation
MEVEPEVIR	chrIV:826337:-	SAS4	5.49151	1.46461e-69	MEVEPEVIRDIRQDTQKSMKLNVKAEEISVTETVKSKEMNALRNNAASISPTLSEKAPLGSISSCTASQISQRSSENVGAIINNINPNLAIVPSCNEKTFVKTHNGMKTNSGINILPVRKKKKV*
MNAGVLPR	chrXII:1004571:-	CNA1	5.01053	0.0314818	MNAGVLPRGALARGTEGLNETLSTFEKARKEDLINEKLPPSLSEVEQEKIKYYEKILKGAEKKPQL*
MQTALKR	chrVII:498832:-	SWC4	4.39087	0.0115948	MQTALKRKSESAYAEQLLKDFNSDERKALGVITHGEKLSPGVYLRSTKLSTFKPALQNKILAILQELSLPSRPVMPSFDVMERQEELLKKINTLIDLKKHVDKYEAGMSITK*
MNEDETLR	chrXIII:144724:+	ORC1	5.34869	0.0418234	MEIAKTLFQQGSDNISEQLRIISWDFVLNQLLDAGILFKQTMKNDRICCVKLNISVEEAKRAMNEDETLRNL*
	Please note that for ORC1 the peptide it is not the first Methionine dowstream of the iTSS
Reanalysing raw data raw data:
Peptide	iTSS_peak	Gene	Log2_Fold-change ∆set2	p-adj	Predicted truncation
MEQSHLPQPGNQ	chrXIV:454410:+	NST1	5.08647	1.47e-07	MEQSHLPQPGNQNNHFGTTTIPNALDLATKSSLQTENNYLMNSQTLENTSLLMHNNSSPTKLLPNDFGLSSWGGLTNTMSINPTCKPPVIQTSEMESQAHKSSPQATMPSFGLPNGGTHRKSFTDELNTLTSMLSSSGFADTSLSSSGFPPSQRSVWNDQKSSFSGPSTAGNFNNSSIQSGMLLAPTLGSVESFPNRTSIWDSSTTPMMNKSELSGRNITSTAQDSPAFMASNIWSSNSQYNSPYLTSNVLQSPQISSGVDESHILDSIYNTYLAISPQDSLNPYIAIGTLFQNLVGLNLDYSTFINKLISMQGAYNCEFFTDNNGSITHVRFARQTPAGHSKGLLNQLFSGLNDPTATPFTSRPHTSTRASFPIASSTTQTS*
MIALQEFTSA	chrXV:262865:+	SMC5	3.10609	1.85e-09	MIALQEFTSAPFRVVDEINQGMDSRNERIVHKAMVENACAENTSQYFLITPKLLTGLHYHEKMRIHCVMAGSWIPNPSEDPKMIHFGETSNYSFD*
MYDMLIEIVVCFIPST	chrXIV:71490:-	MON2	5.48331	0.000263308	MYDMLIEIVVCFIPSTPTVMSNPLDHMPY*
	Please note that for MON2 the peptide in encoded in MON2 3´UTR, and not in MON2 coding sequence.
Legend:
Peptide	Detected N-terminal peptide
iTSS_peak	Genomic position of upstream iTSS cluster peak (as in Table S1)
Gene	Gene
Log2_Fold-change ∆set2	Log2 fold change as measured by DESeq2 (as in Table S1)
p-adj	adjusted p-value as measured by DESeq2 (as in Table S1)
Predicted truncation	Truncated protein sequence. Detected peptide is highlighted in red.

### Sheet: raw spectra
Excerpt from Table S4 (Varland et al 2018)
https://doi.org/10.1074/mcp.RA118.000982
Uniprot identifier	NAT type	Standard name	Systematic name	P1'	P2'	Sequence	Start	End	Length AA
Q04003	NatB	SAS4	YDR181C	M	E	MEVEPEVIR	358	366	9
P23287	NatB	CNA1	YLR433C	M	N	MNAGVLPR	488	495	8
P54784	NatB	ORC1	YML065W	M	N	MNEDETLR	905	912	8
P53201	NatB	SWC4	YGR002C	M	Q	MQTALKR	365	371	7
Newly identified N-terminal peptides after reanalysis:
iTSS_peak	Gene					Fragment ion serie (matching b ions RED, matching y ions BLUE)	b⁺	b²⁺	Seq.	y⁺	y²⁺
chrXIV:454410:+	NST1	M	N	MEQSHLPQPGNQ		1	193.07207	97.03967	M-Oxidation-Acetyl:2H(3)			12
						2	322.11466	161.56097	E	1234.58109	617.79418	11
						3	450.17324	225.59026	Q	1105.53850	553.27289	10
						4	537.20527	269.10627	S	977.47992	489.24360	9
						5	674.26418	337.63573	H	890.44789	445.72758	8
						6	787.34825	394.17776	L	753.38898	377.19813	7
						7	884.40101	442.70414	P	640.30491	320.65610	6
						8	1012.45959	506.73343	Q	543.25215	272.12971	5
						9	1109.51235	555.25981	P	415.19357	208.10043	4
						10	1166.53381	583.77055	G	318.14081	159.57404	3
						11	1280.57674	640.79201	N	261.11935	131.06331	2
						12			Q	147.07642	74.04185	1
chrXV:262865:+	SMC5	M	P	MIALQEFTSA		1	190.05324	95.53026	M-Acetyl-Oxidation			10
						2	303.13731	152.07229	I	979.50949	490.25838	9
						3	374.17442	187.59085	A	866.42542	433.71635	8
						4	487.25848	244.13288	L	795.38831	398.19779	7
						5	615.31706	308.16217	Q	682.30425	341.65576	6
						6	744.35965	372.68346	E	554.24567	277.62647	5
						7	891.42807	446.21767	F	425.20308	213.10518	4
						8	992.47575	496.74151	T	278.13466	139.57097	3
						9	1079.50777	540.25753	S	177.08698	89.04713	2
						10			A	90.05496	45.53112	1
chrXIV:454410:+	NST1	M	N	MEQSHLPQPGNQ		1	193.07207	97.03967	M-Oxidation-Acetyl:2H(3)			12
						2	322.11466	161.56097	E	1234.58109	617.79418	11
						3	450.17324	225.59026	Q	1105.53850	553.27289	10
						4	537.20527	269.10627	S	977.47992	489.24360	9
						5	674.26418	337.63573	H	890.44789	445.72758	8
						6	787.34825	394.17776	L	753.38898	377.19813	7
						7	884.40101	442.70414	P	640.30491	320.65610	6
						8	1012.45959	506.73343	Q	543.25215	272.12971	5
						9	1109.51235	555.25981	P	415.19357	208.10043	4
						10	1166.53381	583.77055	G	318.14081	159.57404	3
						11	1280.57674	640.79201	N	261.11935	131.06331	2
						12			Q	147.07642	74.04185	1
chrXII:1004571:-	CNA1	M	G	MNAGVLPR		1	190.05324	95.53026	M-Acetyl-Oxidation			8	Also in Table S4
						2	304.09617	152.55172	N	726.42570	363.71649	7
						3	375.13328	188.07028	A	612.38277	306.69502	6
						4	432.15475	216.58101	G	541.34566	271.17647	5
						5	531.22316	266.11522	V	484.32419	242.66574	4
						6	644.30722	322.65725	L	385.25578	193.13153	3
						7	741.35999	371.18363	P	272.17172	136.58950	2
						8			R	175.11895	88.06311	1
chrIV:826337:-	SAS4	M	D	MEVEPEVIR		1	190.05324	95.53026	M-Acetyl-Oxidation			9	Also in Table S4
						2	319.09583	160.05156	E	970.52039	485.76383	8
						3	418.16425	209.58576	V	841.47779	421.24254	7
						4	547.20684	274.10706	E	742.40938	371.70833	6
						5	644.25960	322.63344	P	613.36679	307.18703	5
						6	773.30220	387.15474	E	516.31402	258.66065	4
						7	872.37061	436.68894	V	387.27143	194.13935	3
						8	985.45468	493.23098	I	288.20302	144.60515	2
						9			R	175.11895	88.06311	1
iTSS_peak	Gene					Fragment ion serie (matching b ions RED, matching y ions BLUE)	b⁺	b²⁺	b³⁺	Seq.	y⁺	y²⁺	y³⁺
chrXIV:71490:-	MON2	M	P	MYDMLIEIVVCFIPST		1	206.08117	103.54422	69.36524	Y-Acetyl				15
						2	321.10811	161.05769	107.70756	D	1652.82739	826.91733	551.61398	14
						3	468.14351	234.57539	156.71936	M-Oxidation	1537.80045	769.40386	513.27167	13
						4	581.22758	291.11743	194.41404	L	1390.76505	695.88616	464.25987	12
						5	694.31164	347.65946	232.10873	I	1277.68099	639.34413	426.56518	11
						6	823.35423	412.18076	275.12293	E	1164.59692	582.80210	388.87049	10
						7	936.43830	468.72279	312.81762	I	1035.55433	518.28080	345.85629	9
						8	1035.50671	518.25699	345.84042	V	922.47027	461.73877	308.16161	8
						9	1134.57513	567.79120	378.86323	V	823.40185	412.20456	275.13880	7
						10	1294.60577	647.80653	432.20678	C-Carbamidomethyl	724.33344	362.67036	242.11600	6
						11	1441.67419	721.34073	481.22958	F	564.30279	282.65503	188.77245	5
						12	1554.75825	777.88276	518.92427	I	417.23438	209.12083	139.74964	4
						13	1651.81102	826.40915	551.27519	P	304.15031	152.57879	102.05496	3
						14	1738.84304	869.92516	580.28587	S	207.09755	104.05241	69.70403	2
						15				T	120.06552	60.53640	40.69336	1
